# Regulation of protein abundance in neurons by selective translation of 3′UTR isoforms

**DOI:** 10.64898/2026.07.08.737200

**Authors:** Sakshi Gorey, Hasan Can Ozbulut, Judit Carrasco, Ying Zhang, Anton Hess, Ipek Akol, Carlos Alfonso-Gonzalez, Mengjin Shi, Dominika Grzejda, Julian Wolter-Mess, Mirijam Egg, Fernando Mateos, Sarah Holec, Alejandro Gomez-Auli, Nina Cabezas-Wallscheid, Tanja Vogel, Sabine Rospert, Valérie Hilgers

## Abstract

The precise regulation of protein synthesis is essential for cellular function and survival. In particular, in neurons, dysregulated mRNA translation is linked to impaired memory formation and is a hallmark of neurodegenerative diseases. Neurons are characterized by tissue-specific, long 3′ untranslated regions (3′UTRs); in this study, we demonstrate that mRNA isoforms with these neuronal 3′UTRs are less efficiently translated than their short counterparts in Drosophila and mammalian brains. 3′UTR-dependent translation is based on a negative feedback mechanism centered around the two neural-enriched proteins ELAV and Pumilio. The long *elav* 3′UTR inhibits production of the neuronal ELAV protein, which in turn mediates 3′UTR extension of hundreds of neuronal genes. Those long 3′UTR isoforms are preferentially bound and translationally inhibited by Pumilio. The regulatory loop maintains optimal neuronal 3′UTR and protein levels in conditions of genetic and environmental perturbations; its disruption reduces animal viability and lowers stress resilience, and causes severe developmental phenotypes in flies and in human brain organoids. We propose 3′UTR-mediated translational control as an evolutionarily conserved mechanism for the maintenance of cell-type-specific proteostasis.
