## Supplementary material for "Regulation of protein abundance in neurons by selective translation of 3′UTR isoforms": Table S2

GO terms Biological Process and Molecular Function				GO terms Biological Process and Molecular Function
Fly genes with non-translating long isoform	Count	P-value		Mouse genes with non-translating long isoform	Count	P-value
calcium ion binding	25	1.26E-05		protein ubiquitination	79	3.80E-04
mushroom body development	14	2.38E-05		positive regulation of cardiac muscle hypertrophy	11	7.31E-04
border follicle cell migration	16	6.17E-05		ubiquitin protein ligase activity	61	0.001100797
synapse organization	12	1.90E-04		negative regulation of gene expression	56	0.00125136
intracellular signal transduction	16	5.17E-04		insulin receptor signaling pathway	27	0.001435673
salivary gland morphogenesis	9	7.78E-04		protein polyubiquitination	31	0.001523601
axonal fasciculation	6	0.001180839		proteasome-mediated ubiquitin-dependent protein catabolic process	53	0.001822673
cell differentiation	17	0.001353258		placenta blood vessel development	7	0.002171431
sensory organ development	9	0.001821697		positive regulation of cell-cell adhesion	10	0.002257209
compound eye photoreceptor development	6	0.002749019		middle ear morphogenesis	10	0.002257209
neurotransmitter secretion	9	0.002845965		response to oxidative stress	31	0.002982673
protein serine kinase activity	13	0.003095748		protein binding	678	0.003735886
follicle cell of egg chamber development	11	0.003245311		protein-macromolecule adaptor activity	37	0.004188208
nuclear receptor activity	6	0.003527889		T cell differentiation	15	0.004229397
protein kinase activity	15	0.004020829		negative regulation of apoptotic process	81	0.004516738
behavioral response to ethanol	9	0.004271844		positive regulation of cardiac muscle cell apoptotic process	9	0.004660662
protein binding	62	0.004341022
presynaptic active zone organization	4	0.004619394		Mouse genes with non-translating short isoform
cytoskeletal matrix organization at active zone	4	0.004619394		GO:0040014~regulation of multicellular organism growth	6	0.001611403
				GO:0043542~endothelial cell migration	6	0.003336467
Fly genes with translating long isoform
G protein-coupled receptor signaling pathway	10	9.33E-04		Mouse genes with translating long isoform
				GO:0007186~G protein-coupled receptor signaling pathway	10	9.33E-04
Fly genes with translating short isoform				GO:0007268~chemical synaptic transmission	7	0.005557757
synapse organization	14	6.92E-06
motor neuron axon guidance	13	1.43E-04		Mouse genes with translating short isoform
axon guidance	20	6.30E-04		GO:0050808~synapse organization	14	6.92E-06
G protein-coupled receptor signaling pathway	16	8.67E-04		GO:0008045~motor neuron axon guidance	13	1.43E-04
axonal fasciculation	6	0.001143837		GO:0007411~axon guidance	20	6.30E-04
cell differentiation	17	0.001257057		GO:0007186~G protein-coupled receptor signaling pathway	16	8.67E-04
homophilic cell adhesion via plasma membrane adhesion molecules	9	0.001260543		GO:0007413~axonal fasciculation	6	0.001143837
chemical synaptic transmission	12	0.001417647		GO:0030154~cell differentiation	17	0.001257057
calcium ion binding	20	0.001434444		GO:0007156~homophilic cell adhesion via plasma membrane adhesion molecules	9	0.001260543
signal transduction	20	0.002042482		GO:0007268~chemical synaptic transmission	12	0.001417647
regulation of actin cytoskeleton organization	7	0.002085718		GO:0005509~calcium ion binding	20	0.001434444
cell adhesion molecule binding	7	0.002333614		GO:0007165~signal transduction	20	0.002042482
protein phosphatase activator activity	4	0.002554378		GO:0032956~regulation of actin cytoskeleton organization	7	0.002085718
regulation of axonogenesis	6	0.004269687		GO:0050839~cell adhesion molecule binding	7	0.002333614
G protein-coupled receptor activity	11	0.005035913		GO:0072542~protein phosphatase activator activity	4	0.002554378
				GO:0050770~regulation of axonogenesis	6	0.004269687
				GO:0004930~G protein-coupled receptor activity	11	0.005035913
				GO:0008039~synaptic target recognition	7	0.005318836
