## Supplementary material for "Regulation of protein abundance in neurons by selective translation of 3′UTR isoforms": Table S5

CRSIPR flies
elavΔnUTR
gRNAs
AAAGTTTGGTGTGTTTGATA
ACAGGTGAAACTCATGCTCG
homology region	Homology region built from a Gblock (IDT).
TCCTATACTTGTTTCCCTCTCTGTCTATCTTTCTCTCTCGCTCTCTCTCTAATTTAAAAACCTTAAGTCCTCTGACAGTCACATGAAGAAGATGAAGGAATCGATCTAGTCAAGGCCCATCTAACAAGAGGTGCCATCGGAATCCGTTGATCTCAGCTAAAAAGACATCCCCAGACATTCCCAGTCGTGTTTGGTTTAGTCCTCGTAACTCCACGATTTAAGGGGGTATCCCCCGTGTAAAAACAGCCCAAAGATATGCATTCCAGTTTTTGTTGCTTGGTGTAGACTCTGCCAGTTGCGATATTATTTGTGTGCAAACAAGAATACTTTTAATTTGTGTAATGCCATTATGTTTAGCGCTTATGATAAATGAATCTCATAGTTTAGTTTAGCGGAGGA…
Deletion size- 3KB
Proximal PAS mutant
gRNAs
TGAGGCAGCCGCATATAAGG
AGCTTTCACAAGATTTTATT
Homology region	Homology region built from a gene fragment (Eurofins)
CAAACATTGAACAGAATCCAAAAAGAAAAATAGGAATTTATTTTACTTTTATTATTATTACGTCACCTAGCGCTATGTGTAATCACGCGTATGTATATTACCATATATATATATATATATTTTTTTTTATAATTATAGGGTAAAAAATATTTTTTGTTTGAACAAAATTCGCAACAAGAACTCTAGTCAGAAGATGGAAAACAAGAATATTATTATGATGAGGCAGCCGCATATAAGGAGCAATAGTAGATCAAAACCAAAAGAACTATGGCAATTTCTAGCTAACAAAATGATTGAATGATTGATAGAAGCCGCCTGCTCTTCCCTTTCCAAAGATTTACCCACTTAAAACCTCTAAGCAAAAGATAAGCGAGGCGAACGGAAAGCGTCAAAGGAGAT…
Ribozyme 'all'
gRNA
TTGGCTTGATCAAAGAGCGC
Homology region	Homology region built from a Gblock (IDT).
ACGAAAACAAATTTAACTTTATTAGCAAAAAAGAAAATGAGAAATTTTAAAAATTTATTAACTTTAAGTAAAACGCAGCAATGAAATCTTCCAAACAAAAGAAAGCAAAACAGCAAATCTGTTTGTTACACTTCAACTTTTTCTACCATAAAAACTTTGAATCTTGATACTAAACCTAAAGCAGAATTAAGAAAATAGAGGAATTCAGTGTCTACACTTTATACATGTACTGTGCTTACAGGACACCAGTTTGGCTTGATCAAAGCCTGTCACCGGATGTGTTTTCCGGTCTGATGAGTCCGTGAGGACGAAACAGGAGCGCAGGATAAAAAGTATTTAAGGGGCAATTAGGAGGATCGCGCATATAATAGGTATATATGCATAACATGGAGGCTGCTA…
Ribozyme 'long'
gRNA
GCAACTTCCTTATTTACATT
Homology region	Homology region built from a Gblock (IDT).
CCAGTCATTCGTCCGTACAGTGTGATAATTTGTGATCTGTCATATATACATGCTCGTATAAGGAATATTTCTAGTAATAAACCTTTGTTGTACATTTTAAGTTCGAGTCAAGAAGAATTTAAGTTTTATCCCAATGCCAATAGGCCGAAGTGCAAAGGCTCCGACCACGCCAACCCCCCACCCCGTGGTCTTATATGTAATGTCTAGTTATAGAGCGCTATATAGATACGATTTTACATCGTGAAAACGTAGAGCTGAAATCTTTGTTTCATTTCCGGGATACCCCGCAACTCCTGTCACCGGATGTGTTTTCCGGTCTGATGAGTCCGTGAGGACGAAACAGGTCCTTATTTACATTGTGATCTCTGATTTAATCTTTCTTCAGTTGACATTTTAAAC…
Primers for Recombineering
elavΔnUTR BAC transgene	Replacement of nUTR with GalK	AAGAAAGAAATGCAAGCCCAGCAACAAGAACAAAATTTAAAAATATATATACAACAATTATTTTTTCCTGTTGACAATTAATCATCGGCA
		TCTCGGTCATAGTGTCATTTATTCCATTGTATTGTACTTAATATATATATTTTTTGTTTTTGGGTGGTGGTCAGCACTGTCCTGCTCCTT
	GalK removal	CAACAAGAACAAAATTTAAAAATATATATACAACAATTATTTTTTCCACCACCCAAAAACAAAAAATATATATATTAAGTACAATACAAT
		ATTGTATTGTACTTAATATATATATTTTTTGTTTTTGGGTGGTGGAAAAAATAATTGTTGTATATATATTTTTAAATTTTGTTCTTGTTG
Guide RNAs for ELAVL1 neuronal 3ÚTR deletion
gactgggtaagtcatgtctt
ggtttaaaagccaccagcct
Screening oligos
gcctcctgtcagctgaattc
gcattcagggaggagtcgta
qPCR oligos
Drosophila			Human
Oligo name	Oligo sequence		Oligo name	Oligo sequence
rp49 fwd	GCACCAAGCACTTCATCC		Gapdh fwd	AGGTCGGAGTCAACGGATTT
rp49 rev	AGCGGCGACGCACTCTGT		Gapdh rev	ACCAGAGTTAAAAGCAGCCC
elav nUTR fwd	GAGGCAAGCACAAAAAATAAAAATG		ELAVL1 CDS fwd	TCATCTACAACCTGGGGCAG
elav nUTRrev	TTTATTGACTCTGCTTTGACTTCTGTTT		ELAVL1 CDS rev	GTCGCGGATCACTTTCACAT
elav CDS fwd	CATGCACACGCCAGTTAACAA		ELAVL1 nUTR fwd	TTTGGGTGATCTGGCCCTGCCT
elav CDS rev	GTCGCCCGCCATTGGT		ELAVL1 nUTR rev	GCATTTCTGAATCTGTGACGC
elav short UTR fwd	AATCTCCTCCCCAAAACCGC
elav short UTR rev	ACTTCTTCTGCTCGCTTCGT
bsg CDS fwd	GACAAATGCCACAGATCGCT
bsg CDS rev	TATTCGCCTCTGTCGTCCAA
bsg nUTR fwd	GTTCGCATCGGTTATCCCAC
bsg nUTR rev	GCTGCTGCGTGAGAAATACA
sgg cds fwd	ATCAACTTGGTGTCCCTGCT
sgg cds rev	TGTGATTACCCTCCATGCGT
sgg nUTR fwd	AGAGCGAGATGACAACACCA
sgg nUTR rev	AGTGTAGCTGCGTGTGTGTA
csw cds fwd	ACACCCACCAATCTCACGAG
csw cds rev	TCGAGTGTCTCTTCAGCAGG
csw nUTR fwd	CACCCACCATCTGAGCACTA
csw nUTR rev	ATCACGCACTTACACACACG
hth CDS fwd	TTTTGGCTTGATCGCTTCCG
hth CDS rev	GCCAGCACTTGTAATCCTCG
hth nUTR fwd	GTTTCGGCCTTGTTGTTCCT
hth nUTR rev	GCCACAAATCGCCAGGTAAA
shep cds fwd	TCGGCAAACTTAACCAGCAG
shep cds rev	CGAGAAGTGCGAGCAAATCA
shep nUTR fwd	CGCATTTGTCGTCGTGTTCT
shep nUTR rev	TGCAGTAGGAGAGTAAGGGGA
nmo cds fwd	TCTTCCAGGCACAGAATCCT
nmo cds rev	CCAAGCAGCTCGGTAATCAG
nmo nUTR fwd	GTGTAGTGGTAAATGGGCCG
nmo nUTR rev	ATGCAGCTTCACTTCGTCCT
shal cds fwd	GAAGTTGGTGCCATTGACGT
shal cds rev	CATCTTTGCCACCGTCATGT
shal nUTR fwd	ACGGGTCCTCGCTAATCAAA
shal nUTR rev	AAGTGCCCAACCCAGATTCT
cka cds fwd	CAGGAGCGTGCGAAATTCTA
cka cds rev	ATCCTCGTTCGATGGCTTGA
cka nUTR fwd	ACCGCACAGAATTGAAAGCA
cka nUTR rev	GTGTTTGTCGGCAGTGGATT
gpp cds fwd	CCTCGCAACCAGATTACACG
gpp cds rev	ATGTTGGCTCAGCTTCTCCT
gpp nUTR fwd	AACCGGCAAAGAAAGAACGT
gpp nUTR rev	AATATGCGTGTGTGTGCTCA
tlk cds fwd	GCATCAGGGTAGCAGCAATC
tlk cds cds	ACCGCCACTCAGCATATCAT
tlk nUTR fwd	CCTTCAACCAGACACACACC
tlk nUTR rev	CCGCCTATTTCGTGTTTGCA
